# Ecology drives the observed spectrum of hydrophobin protein diversity across Kingdom Fungi

**DOI:** 10.1101/2022.08.19.504535

**Authors:** Brian Lovett, Matt T. Kasson, Julie-Anne Gandier

**Affiliations:** Emerging Pests and Pathogens Research Unit USDA ARS, Ithaca, New York, United States of America; Division of Plant and Soil Sciences, West Virginia University, Morgantown, United States of America; The Centre of Excellence in Life-Inspired Hybrid Materials (LIBER), Department of Bioproducts and Biosystems, School of Chemical Engineering, Aalto University, Espoo, Finland

## Abstract

Hydrophobins mediate the interactions between fungi and the elements of their ecosystem via assembly at interfaces serving a wide range of diverse functions. As such, these proteins can be seen as a means by which fungi not only adapt to a pre-existing environment, but also actively participate in the construction of their own ecological niches. Through this lens, we provide an expansive hydrophobin survey across the ecological breadth of Kingdom Fungi and advance the view that hydrophobins are best defined as a generic molecular structure with shared core structural features that accommodate a remarkable diversity of amino acid sequences. We examine the relationship between hydrophobin sequences, fungus phylogeny, and associated ecology from 45 fungal proteomes predicted from genomes spanning eight phyla and more than 25 orders. To capture the full spectrum of the hydrophobin amino acid sequence space mapped by our study, we describe the family as a continuum of overlapping hidden Markov models (HMMs), each HMM representing clusters of sequence similarity spanning existing hydrophobin classes. Overall, our approach uncovered ecology as a major driver of hydrophobin diversification, further expanded the known hydrophobins beyond Dikarya, and uncovered evidence extending the possibilities for their function from exclusively extracellular to include intracellular. In addition, we identified novel core groups of cysteine-rich proteins whose conservation across fungi suggest they play key ecological roles. Together, our work offers an ontological framework that captures the diversity of hydrophobin amino acid sequences and highlights the need to revisit challenging fundamental questions regarding hydrophobins to achieve a mechanistic understanding of their function as emerging from assembly within an ecosystem.
