## Supplemental file containing 3 tables. for "Ecology drives the observed spectrum of hydrophobin protein diversity across Kingdom Fungi"

### Sheet: Source records photos Fig 1&2
Supplemental Table. Source records for photos of fungi used in Figures 1 & 2.
Species	Abbreviation	Figure ID	Source	URL	Country	Year	Contributor
Schizophyllum commune	SCO	1E (top)	Fungal Ecology**	https://www.sciencedirect.com/science/article/abs/pii/S1754504816300745	USA	2015	Matt Kasson
	SCO	1E (bottom)	iNaturalist	https://www.inaturalist.org/photos/65974782	USA	2020	Kimberlie Sasan
	SCO	2A	iNaturalist	https://www.inaturalist.org/photos/12859837	USA	2018	John Boback
Ophiostoma novo-ulmi	ONO	2B	iNaturalist	https://www.inaturalist.org/photos/62119494	USA	2020	Nur Ritter
Claviceps fusiformis	CFU	2C	Wikipedia	https://commons.wikimedia.org/wiki/File:Claviceps_fusiformis.jpg	USA	2013	USDA ARS
Cryphonectria parasitica	CPA	2D	Twitter	https://twitter.com/kasson_wvu/status/968336965119696896	USA	2018	Matt Kasson
Trichoderma sp.	TSP	2E	iNaturalist	https://www.inaturalist.org/photos/176831127	USA	2022	lilithohlson
Sphaerobolus stellatus	SST	2F	Dave Geiser	N/A	USA	2005	Jozsef Geml
Cronartium quercuum	CQU	2G	Twitter	https://twitter.com/kasson_wvu/status/1372246193049382918	USA	2021	Matt Kasson
Coccidioides posadasii*	CIM	2H	Bridget Barker	N/A	USA	----	Bridget Barker
Entomophthora muscae	EMU	2I	iNaturalist	https://www.inaturalist.org/photos/170914503	USA	2021	Gene H
Rhizophagus dimophicus*	RIR	2J	Twitter	https://twitter.com/FungiInvam/status/1358525644880150531	USA	2018	Matt Kasson
Ustilago maydis	UMA	2K	iNaturalist	https://www.inaturalist.org/photos/90999329	USA	2020	Brain Hunt
Verticillium nonalfalfae	VNO	2L	Twitter	https://twitter.com/kasson_wvu/status/799718437446701056	USA	2016	Matt Kasson
Metarhizium anisopliae	MAN	2M	Twitter	https://twitter.com/kasson_wvu/status/1239755610578735105	USA	2020	Matt Kasson
Pecoramyces ruminatium	PRU	2N	Mycologia**	https://www.tandfonline.com/doi/full/10.1080/00275514.2017.1317190	USA	2009	Noha Youssef
Leucoagaricus gongylophorus	LGO	2O	iNaturalist	https://www.inaturalist.org/photos/77510252	Mexico	2020	Lizette Cicero
* denotes actual species shown in photograph in cases where it deviate from the fungus species included in our study.
** denotes photographs were provided by contributor lsited with explicit permission to re-use for publication

### Sheet: Genomes and their references
Abbreviation	Kingdom	Phylum	Species	Lifestyle	Host	Niche	Strain	Genome accession	Source	Abbreviated reference	Full reference
AAM	Fungi	Mucoromycota	Actinomortierella ambigua	Millipede associated	Arthropod	Mutualist	BC1065	GCA_016098155.1	NCBI	Vandepol et al. 2020	Vandepol, N., Liber, J., Desirò, A., Na, H., Kennedy, M., Barry, K., Grigoriev, I.V., Miller, A.N., O’Donnell, K., Stajich, J.E. and Bonito, G., 2020. Resolving the Mortierellaceae phylogeny through synthesis of multi-gene phylogenetics and phylogenomics. Fungal diversity, 104(1), pp.267-289.
AMA	Fungi	Blastocladiomycota	Allomyces macrogynus	Chytrid	NA	Saprotroph	ATCC 38327	GCA_000151295.1	NCBI	NA	NA
ASP	Fungi	Basidiomycota	Athelia (Fibularhizoctonia) sp.	Insect egg mimic	Insect	Parasite	TMB	GCA_014898675.1	NCBI	Konkel et al. 2021	Konkel, Z., Scott, K. and Slot, J.C., 2021. Draft Genome Sequence of the Termite-Associated “Cuckoo Fungus,” Athelia (Fibularhizoctonia) sp. TMB Strain TB5. Microbiology Resource Announcements, 10(1), pp.e01230-20.
BDE	Fungi	Chytridiomycota	Batrachochytrium dendrobatidis	Animal pathogen - chytridiomycosis in amphibians	Animal	Pathogen	JAM81	GCA_000203795.1	NCBI	NA	NA
BME	Fungi	Zoopagomycota	Basidiobolus meristosporus	Saprotroph	NA	Saprotroph	CBS 931.73	GCA_002104905.1	NCBI	Mondo et al. 2017	Mondo, S.J., Dannebaum, R.O., Kuo, R.C., Louie, K.B., Bewick, A.J., LaButti, K., Haridas, S., Kuo, A., Salamov, A., Ahrendt, S.R. and Lau, R., 2017. Widespread adenine N6-methylation of active genes in fungi. Nature genetics, 49(6), pp.964-968.
CAL	Fungi	Ascomycota	Candida albicans	Human pathogen	Human	Pathogen	SC5314	GCA_000182965.3	NCBI	Jones et al. 2004	Jones, T., Federspiel, N.A., Chibana, H., Dungan, J., Kalman, S., Magee, B.B., Newport, G., Thorstenson, Y.R., Agabian, N., Magee, P.T. and Davis, R.W., 2004. The diploid genome sequence of Candida albicans. Proceedings of the National Academy of Sciences, 101(19), pp.7329-7334.
CIM	Fungi	Ascomycota	Coccidioides immitis	Human pathogen	Human	Pathogen	RS	GCA_000149335.2	NCBI	Sharpton et al. 2009	Sharpton, T.J., Stajich, J.E., Rounsley, S.D., Gardner, M.J., Wortman, J.R., Jordar, V.S., Maiti, R., Kodira, C.D., Neafsey, D.E., Zeng, Q. and Hung, C.Y., 2009. Comparative genomic analyses of the human fungal pathogens Coccidioides and their relatives. Genome research, 19(10), pp.1722-1731.
CMA	Fungi	Ascomycota	Corollospora maritima	Marine fungus	NA	Saprotroph	CBS 119819	https://mycocosm.jgi.doe.gov/Corma2/Corma2.home.html	JGI	NA	NA
CMI	Fungi	Ascomycota	Cordyceps militaris	Insect pathogen	Insect	Pathogen	CM01	GCA_000225605.1	NCBI	Zheng et al. 2012	Zheng, P., Xia, Y., Xiao, G., Xiong, C., Hu, X., Zhang, S., Zheng, H., Huang, Y., Zhou, Y., Wang, S. and Zhao, G.P., 2012. Genome sequence of the insect pathogenic fungus Cordyceps militaris, a valued traditional Chinese medicine. Genome biology, 12(11), pp.1-22.
CNE	Fungi	Basidiomycota	Cryptococcus neoformans	Human pathogen	Human	Pathogen	JEC21	GCA_000091045.1	NCBI	Loftus et al. 2005	Loftus, B.J., Fung, E., Roncaglia, P., Rowley, D., Amedeo, P., Bruno, D., Vamathevan, J., Miranda, M., Anderson, I.J., Fraser, J.A. and Allen, J.E., 2005. The genome of the basidiomycetous yeast and human pathogen Cryptococcus neoformans. Science, 307(5713), pp.1321-1324.
CPA	Fungi	Ascomycota	Cryphonectria_parasitica	Plant pathogen	Plant	Pathogen	EP155	GCA_011745365.1	NCBI	Crouch et al. 2020	Crouch, J.A., Dawe, A., Aerts, A., Barry, K., Churchill, A.C., Grimwood, J., Hillman, B.I., Milgroom, M.G., Pangilinan, J., Smith, M. and Salamov, A., 2020. Genome sequence of the chestnut blight fungus Cryphonectria parasitica EP155: a fundamental resource for an archetypical invasive plant pathogen. Phytopathology, 110(6), pp.1180-1188.
CQU	Fungi	Basidiomycota	Cronartium quercuum f. sp. fusiforme	Plant pathogen	Plant	Pathogen	G11	GCA_015951145.1	NCBI	Pendleton et al. 2014	Pendleton, A.L., Smith, K.E., Feau, N., Martin, F.M., Grigoriev, I.V., Hamelin, R., Nelson, C.D., Burleigh, J.G. and Davis, J.M., 2014. Duplications and losses in gene families of rust pathogens highlight putative effectors. Frontiers in plant science, 5, p.299.
CRE	Fungi	Zoopagomycota	Coemansia reversa	Kickxellomycotina	NA	Saprotroph	NRRL 1564	GCA_002705745.1	NCBI	Chang et al. 2015	Chang, Y., Wang, S., Sekimoto, S., Aerts, A.L., Choi, C., Clum, A., LaButti, K.M., Lindquist, E.A., Yee Ngan, C., Ohm, R.A. and Salamov, A.A., 2015. Phylogenomic analyses indicate that early fungi evolved digesting cell walls of algal ancestors of land plants. Genome biology and evolution, 7(6), pp.1590-1601.
CTH	Fungi	Zoopagomycota	Conidiobolus thromboides	Insect pathogen	Insect	Pathogen	FSU 785 (Also FSU 715)	http://genome.jgi.doe.gov/Conth1	JGI	Chang et al. 2022	Chang, Ying and Wang, Yan and Mondo, Stephen J. and Ahrendt, Steven and Andreopoulos, William and Barry, Kerrie and Beard, Jeff and Benny, Gerald and Blankenship, Sabrina and Bonito, Gregory and Cuomo, Christina A. and Desirò, Alessandro and Gervers, Kyle A. and Hundley, Hope and Kuo, Alan and LaButti, Kurt and Lang, B.Franz and Lipzen, Anna and O'Donnell, Kerry and Pangilinan, Jasmyn and Reynold…
DDI	Outgroup	Amoebozoa	Dictyostelium discoideum	Slime mold	NA	Saprotroph	AX4	GCA_000004695.1	NCBI	Eichinger et al. 2005	Eichinger, L., Pachebat, J.A., Glöckner, G., Rajandream, M.A., Sucgang, R., Berriman, M., Song, J., Olsen, R., Szafranski, K., Xu, Q. and Tunggal, B., 2005. The genome of the social amoeba Dictyostelium discoideum. Nature, 435(7038), pp.43-57.
ECU	Fungi	Microsporidia	Encephalitozoon cuniculi	Animal pathogen	Animal	Pathogen	GB-M1	GCA_000091225.1	NCBI	Peyretaillade et al. 2009	Peyretaillade, E., Gonçalves, O., Terrat, S., Dugat-Bony, E., Wincker, P., Cornman, R.S., Evans, J.D., Delbac, F. and Peyret, P., 2009. Identification of transcriptional signals in Encephalitozoon cuniculi widespread among Microsporidia phylum: support for accurate structural genome annotation. BMC genomics, 10(1), pp.1-13.
EFE	Fungi	Ascomycota	Epichloe_festucae	plant endophyte	Plant	Mutualist	Fl1	GCA_003814445.1	NCBI	Winter et al. 2018	Winter, D.J., Ganley, A.R., Young, C.A., Liachko, I., Schardl, C.L., Dupont, P.Y., Berry, D., Ram, A., Scott, B. and Cox, M.P., 2018. Repeat elements organise 3D genome structure and mediate transcription in the filamentous fungus Epichloë festucae. PLoS Genetics, 14(10), p.e1007467.
EMU	Fungi	Zoopagomycota	Entomophthora muscae	Insect pathogen	Insect	Pathogen	Berkeley	GCA_014839935.1	NCBI	Elya et al. 2018	Elya, C., Lok, T.C., Spencer, Q.E., McCausland, H., Martinez, C.C. and Eisen, M., 2018. Robust manipulation of the behavior of Drosophila melanogaster by a fungal pathogen in the laboratory. Elife, 7, p.e34414.
ENE	Fungi	Ascomycota	Erysiphe necator	Plant pathogen	Plant	Pathogen	c	https://mycocosm.jgi.doe.gov/Erynec1/Erynec1.home.html	JGI	Jones et al. 2014	Jones, L., Riaz, S., Morales-Cruz, A., Amrine, K.C., McGuire, B., Gubler, W.D., Walker, M.A. and Cantu, D., 2014. Adaptive genomic structural variation in the grape powdery mildew pathogen, Erysiphe necator. BMC genomics, 15(1), pp.1-18.
FAL	Outgroup	Amoebozoa	Fonticula alba	Slime mold	NA	Saprotroph	ATCC 38817	GCA_000388065.2	NCBI	NA	NA
FFL	Fungi	Ascomycota	Fusarium floridanum	Insect mutualist	Insect	Mutualist	NRRL62606	GCA_003947005.1	NCBI	Aoki et al. 2019	Aoki, T., Smith, J.A., Kasson, M.T., Freeman, S., Geiser, D.M., Geering, A.D. and O’Donnell, K., 2019. Three novel Ambrosia Fusarium Clade species producing clavate macroconidia known (F. floridanum and F. obliquiseptatum) or predicted (F. tuaranense) to be farmed by Euwallacea spp.(Coleoptera: Scolytinae) on woody hosts. Mycologia, 111(6), pp.919-935.
FOL	Fungi	Ascomycota	Fusarium oligoseptatum	Insect mutualist	Insect	Mutualist	AF-4	GCA_003947005.1	NCBI	Aoki et al. 2018	Aoki, T., Kasson, M.T., Berger, M.C., Freeman, S., Geiser, D.M. and O'Donnell, K., 2018. Fusarium oligoseptatum sp. nov., a mycosymbiont of the ambrosia beetle Euwallacea validus in the Eastern US and typification of F. ambrosium. Fungal Systematics and Evolution, 1(1), pp.23-39.
FPI	Fungi	Basidiomycota	Fomitopsis_pinicola	Plant pathogen	Plant	Pathogen	FP-58527 SS1	GCA_000344655.2	NCBI	Floudas et al. 2012	Floudas, D., Binder, M., Riley, R., Barry, K., Blanchette, R.A., Henrissat, B., Martínez, A.T., Otillar, R., Spatafora, J.W., Yadav, J.S. and Aerts, A., 2012. The Paleozoic origin of enzymatic lignin decomposition reconstructed from 31 fungal genomes. Science, 336(6089), pp.1715-1719.
KPA	Fungi	Ascomycota	Komagataella pastoris	Pichia renamed	NA	Yeast	ATCC 28485	GCA_001708105.1	NCBI	De Schutter et al. 2009	De Schutter, K., Lin, Y.C., Tiels, P., Van Hecke, A., Glinka, S., Weber-Lehmann, J., Rouzé, P., Van de Peer, Y. and Callewaert, N., 2009. Genome sequence of the recombinant protein production host Pichia pastoris. Nature biotechnology, 27(6), pp.561-566.
LGO	Fungi	Basidiomycota	Leucoagaricus gongylophorus	Insect mutualist	Insect	Mutualist	AS2	https://mycocosm.jgi.doe.gov/LeugonAS2_1/LeugonAS2_1.home.html	JGI	NA	NA
MAC	Outgroup	Archaea	Methanosarcina acetivorans	Multicellular archaean	NA	Methanogen	C2A	GCA_000007345.1	NCBI	Galagan et al. 2002	Galagan, J.E., Nusbaum, C., Roy, A., Endrizzi, M.G., Macdonald, P., FitzHugh, W., Calvo, S., Engels, R., Smirnov, S., Atnoor, D. and Brown, A., 2002. The genome of M. acetivorans reveals extensive metabolic and physiological diversity. Genome research, 12(4), pp.532-542.
MAN	Fungi	Ascomycota	Metarhizium anisopliae	Insect pathogen	Insect	Pathogen	ARSEF 549	GCA_000814975.1	NCBI	Hu et al. 2014	Hu, X., Xiao, G., Zheng, P., Shang, Y., Su, Y., Zhang, X., Liu, X., Zhan, S., St. Leger, R.J. and Wang, C., 2014. Trajectory and genomic determinants of fungal-pathogen speciation and host adaptation. Proceedings of the National Academy of Sciences, 111(47), pp.16796-16801.
MCI	Fungi	Zoopagomycota	Massospora cicadina	Insect pathogen	Insect	Pathogen	WVU Collection	Internal	Internal	NA	NA
NCR	Fungi	Ascomycota	Neurospora crassa	Model filamentous fungus	NA	Saprotroph	OR74A	GCA_000182925.2	NCBI	Galagan et al. 2003	Galagan, J.E., Calvo, S.E., Borkovich, K.A., Selker, E.U., Read, N.D., Jaffe, D., FitzHugh, W., Ma, L.J., Smirnov, S., Purcell, S. and Rehman, B., 2003. The genome sequence of the filamentous fungus Neurospora crassa. Nature, 422(6934), pp.859-868.
NSP	Fungi	Mucoromycota	Neoapophysomyces (Apophysomyces) sp.	Millipede associated	Arthropod	Mutualist	BC1015	GCA_016097715.1	NCBI	Macias et al. 2019	Macias, A.M., Marek, P.E., Morrissey, E.M., Brewer, M.S., Short, D.P., Stauder, C.M., Wickert, K.L., Berger, M.C., Metheny, A.M., Stajich, J.E. and Boyce, G., 2019. Diversity and function of fungi associated with the fungivorous millipede, Brachycybe lecontii. Fungal ecology, 41, pp.187-197.
OCA	Fungi	Ascomycota	Ophiocordyceps camponoti-floridani	Insect pathogen	Insect	Pathogen	EC05	GCA_012980515.1	NCBI	Will et al. 2020	Will, I., Das, B., Trinh, T., Brachmann, A., Ohm, R.A. and de Bekker, C., 2020. Genetic underpinnings of host manipulation by Ophiocordyceps as revealed by comparative transcriptomics. G3: Genes, Genomes, Genetics, 10(7), pp.2275-2296.
PCY	Fungi	Zoopagomycota	Piptocephalis cylindrospora	Mycoparasite	Fungi	Parasite	RSA 2659	GCA_003614145.1	NCBI	Ahrendt et al. 2018	Ahrendt, S.R., Quandt, C.A., Ciobanu, D., Clum, A., Salamov, A., Andreopoulos, B., Cheng, J.F., Woyke, T., Pelin, A., Henrissat, B. and Reynolds, N.K., 2018. Leveraging single-cell genomics to expand the fungal tree of life. Nature microbiology, 3(12), pp.1417-1428.
PEF	Outgroup	Oomycota	Peronospora effusa	Plant pathogen	Plant	Pathogen	R13	GCA_003843895.1	NCBI	Fletcher et al. 2018	Fletcher, K., Klosterman, S.J., Derevnina, L., Martin, F., Bertier, L.D., Koike, S., Reyes-Chin-Wo, S., Mou, B. and Michelmore, R., 2018. Comparative genomics of downy mildews reveals potential adaptations to biotrophy. BMC genomics, 19(1), pp.1-23.
PFA	Outgroup	Apicomplexa	Plasmodium falciparum	Human parasite	Human	Parasite	3D7	GCA_000002765.3	NCBI	Gardner et al. 2002	Gardner, M.J., Hall, N., Fung, E., White, O., Berriman, M., Hyman, R.W., Carlton, J.M., Pain, A., Nelson, K.E., Bowman, S. and Paulsen, I.T., 2002. Genome sequence of the human malaria parasite Plasmodium falciparum. Nature, 419(6906), pp.498-511.
PGR	Fungi	Basidiomycota	Puccinia graminis f. sp. tritici	Plant pathogen	Plant	Pathogen	CRL 75-36-700-3	GCA_000149925.1	NCBI	NA	NA
PIN	Outgroup	Oomycota	Phytophthora infestans	Plant pathogen	Plant	Pathogen	T30-4	GCA_000142945.1	NCBI	Haas et al. 2009	Haas, B.J., Kamoun, S., Zody, M.C., Jiang, R.H., Handsaker, R.E., Cano, L.M., Grabherr, M., Kodira, C.D., Raffaele, S., Torto-Alalibo, T. and Bozkurt, T.O., 2009. Genome sequence and analysis of the Irish potato famine pathogen Phytophthora infestans. Nature, 461(7262), pp.393-398.
PJI	Fungi	Ascomycota	Pneumocystis jirovecii	Human pathogen	Human	Pathogen	RU7	GCA_001477535.1	NCBI	Ma et al. 2016	Ma, L., Chen, Z., Huang, D.W., Kutty, G., Ishihara, M., Wang, H., Abouelleil, A., Bishop, L., Davey, E., Deng, R. and Deng, X., 2016. Genome analysis of three Pneumocystis species reveals adaptation mechanisms to life exclusively in mammalian hosts. Nature communications, 7(1), pp.1-14.
POR	Fungi	Ascomycota	Pyricularia oryzae	Plant pathogen (Magnaporthe oryzae)	Plant	Pathogen	70-15	GCA_000002495.2	NCBI	Dean et al. 2005	Dean, R.A., Talbot, N.J., Ebbole, D.J., Farman, M.L., Mitchell, T.K., Orbach, M.J., Thon, M., Kulkarni, R., Xu, J.R., Pan, H. and Read, N.D., 2005. The genome sequence of the rice blast fungus Magnaporthe grisea. Nature, 434(7036), pp.980-986.
PRU	Fungi	Chytridiomycota	Pecoramyces ruminatium	Formerly Orpinomyces	Animal	Mutualist	C1A	https://mycocosm.jgi.doe.gov/Orpsp1_1/Orpsp1_1.home.html	JGI	Youssef et al. 2013	Youssef, N.H., Couger, M.B., Struchtemeyer, C.G., Liggenstoffer, A.S., Prade, R.A., Najar, F.Z., Atiyeh, H.K., Wilkins, M.R. and Elshahed, M.S., 2013. The genome of the anaerobic fungus Orpinomyces sp. strain C1A reveals the unique evolutionary history of a remarkable plant biomass degrader. Applied and environmental microbiology, 79(15), pp.4620-4634.
PSA	Fungi	Cryptomycota	Paramicrosporidium saccamoebae	Cryptomycota - intracellular parasite	Amoeba	Parasite	KSL3	GCA_002794465.1	NCBI	Quandt et al. 2017	Quandt, C.A., Beaudet, D., Corsaro, D., Walochnik, J., Michel, R., Corradi, N. and James, T.Y., 2017. The genome of an intranuclear parasite, Paramicrosporidium saccamoebae, reveals alternative adaptations to obligate intracellular parasitism. Elife, 6, p.e29594.
RAL	Fungi	Cryptomycota	Rozella allomycis	Cryptomycota - intracellular parasite	Fungi	Parasite	CSF55	GCA_000442015.1	NCBI	Ahrendt et al. 2018	Ahrendt, S.R., Quandt, C.A., Ciobanu, D., Clum, A., Salamov, A., Andreopoulos, B., Cheng, J.F., Woyke, T., Pelin, A., Henrissat, B. and Reynolds, N.K., 2018. Leveraging single-cell genomics to expand the fungal tree of life. Nature microbiology, 3(12), pp.1417-1428.
RIR	Fungi	Mucoromycota	Rhizophagus irregularis	Mycorrhizal	Plant	Mutualist	DAOM 181602	GCA_000439145.3	NCBI	Tisserant et al. 2013	Tisserant, E., Malbreil, M., Kuo, A., Kohler, A., Symeonidi, A., Balestrini, R., Charron, P., Duensing, N., Frei dit Frey, N., Gianinazzi-Pearson, V. and Gilbert, L.B., 2013. Genome of an arbuscular mycorrhizal fungus provides insight into the oldest plant symbiosis. Proceedings of the National Academy of Sciences, 110(50), pp.20117-20122.
RMI	Fungi	Mucoromycota	Rhizopus microsporus var microsporus	Mycorrhizal	Plant	Mutualist	ATCC 52813	GCA_002708625.1	NCBI	Mondo et al. 2017	Mondo, S.J., Lastovetsky, O.A., Gaspar, M.L., Schwardt, N.H., Barber, C.C., Riley, R., Sun, H., Grigoriev, I.V. and Pawlowska, T.E., 2017. Bacterial endosymbionts influence host sexuality and reveal reproductive genes of early divergent fungi. Nature communications, 8(1), pp.1-9.
SCE	Fungi	Ascomycota	Saccharomyces cerevisiae	Brewer's yeast	NA	Yeast	S288C	GCA_000146045.2	NCBI	Goffeau et al. 1996	Goffeau, A., Barrell, B.G., Bussey, H., Davis, R.W., Dujon, B., Feldmann, H., Galibert, F., Hoheisel, J.D., Jacq, C., Johnston, M. and Louis, E.J., 1996. Life with 6000 genes. Science, 274(5287), pp.546-567.
SCO	Outgroup	Bacteria	Streptomyces coelicolor	Bacteria with chaplins	NA	Saprotroph	A3(2)	GCA_000203835.1	NCBI	Bentley et al. 2002	Bentley, S.D., Chater, K.F., Cerdeño-Tárraga, A.M., Challis, G.L., Thomson, N.R., James, K.D., Harris, D.E., Quail, M.A., Kieser, H., Harper, D. and Bateman, A., 2002. Complete genome sequence of the model actinomycete Streptomyces coelicolor A3 (2). Nature, 417(6885), pp.141-147.
SPU	Fungi	Chytridiomycota	Spizellomyces punctatus	Chytrid	NA	Saprotroph	DAOM BR117 v1	GCA_000182565.2	NCBI	Russ et al. 2016	Russ, C., Lang, B.F., Chen, Z., Gujja, S., Shea, T., Zeng, Q., Young, S., Cuomo, C.A. and Nusbaum, C., 2016. Genome sequence of Spizellomyces punctatus. Genome Announcements, 4(4), pp.e00849-16.
SST	Fungi	Basidiomycota	Sphaerobolus_stellatus	saprotroph	NA	Saprotroph	SS14	GCA_000827215.1	NCBI	Kohler et al. 2015	Kohler, A., Kuo, A., Nagy, L.G., Morin, E., Barry, K.W., Buscot, F., Canbäck, B., Choi, C., Cichocki, N., Clum, A. and Colpaert, J., 2015. Convergent losses of decay mechanisms and rapid turnover of symbiosis genes in mycorrhizal mutualists. Nature genetics, 47(4), pp.410-415.
THA	Fungi	Ascomycota	Trichoderma harzianum	Antagonistic to plant pathogens	Plant	Mutualist	CBS 226.95	GCA_003025095.1	NCBI	Druzhinina et al. 2018	Druzhinina, I.S., Chenthamara, K., Zhang, J., Atanasova, L., Yang, D., Miao, Y., Rahimi, M.J., Grujic, M., Cai, F., Pourmehdi, S. and Salim, K.A., 2018. Massive lateral transfer of genes encoding plant cell wall-degrading enzymes to the mycoparasitic fungus Trichoderma from its plant-associated hosts. PLoS genetics, 14(4), p.e1007322.
TMA	Fungi	Basidiomycota	Tricholoma_matsutake	mycorrhizal	Plant	Mutualist	945	GCA_014904895.1	NCBI	Miyauchi et al. 2020	Miyauchi, S., Kiss, E., Kuo, A., Drula, E., Kohler, A., Sánchez-García, M., Morin, E., Andreopoulos, B., Barry, K.W., Bonito, G. and Buée, M., 2020. Large-scale genome sequencing of mycorrhizal fungi provides insights into the early evolution of symbiotic traits. Nature communications, 11(1), pp.1-17.
UMA	Fungi	Basidiomycota	Ustilago maydis	Plant pathogen	Plant	Pathogen	521	GCA_000328475.2	NCBI	Kämper et al. 2006	Kämper, J., Kahmann, R., Bölker, M., Ma, L.J., Brefort, T., Saville, B.J., Banuett, F., Kronstad, J.W., Gold, S.E., Müller, O. and Perlin, M.H., 2006. Insights from the genome of the biotrophic fungal plant pathogen Ustilago maydis. Nature, 444(7115), pp.97-101.
URA	Fungi	Mucoromycota	Umbelopsis ramanniana	Saprotroph	NA	Saprotroph	NRRL 5844 (AGv1)	https://mycocosm.jgi.doe.gov/Umbra1/Umbra1.home.html	JGI	Chang et al. 2022	Chang, Ying and Wang, Yan and Mondo, Stephen J. and Ahrendt, Steven and Andreopoulos, William and Barry, Kerrie and Beard, Jeff and Benny, Gerald and Blankenship, Sabrina and Bonito, Gregory and Cuomo, Christina A. and Desirò, Alessandro and Gervers, Kyle A. and Hundley, Hope and Kuo, Alan and LaButti, Kurt and Lang, B.Franz and Lipzen, Anna and O'Donnell, Kerry and Pangilinan, Jasmyn and Reynold…
VNO	Fungi	Ascomycota	Verticillium nonalfalfae	Plant pathogen	Plant	Pathogen	VnAa140/NRRL 66861	GCA_003724135.2	NCBI	Kasson et al. 2019	Kasson, M.T., Kasson, L.R., Wickert, K.L., Davis, D.D. and Stajich, J.E., 2019. Genome sequence of a lethal vascular wilt fungus, Verticillium nonalfalfae, a biological control used against the invasive Ailanthus altissima. Microbiology resource announcements, 8(4), pp.e01619-18.

### Sheet: Phylum & species
Abbr.	Phylum	Species
CAL	Ascomycota	Candida albicans
CIM	Ascomycota	Coccidioides immitis
CMA	Ascomycota	Corollospora maritima
CMI	Ascomycota	Cordyceps militaris
CPA	Ascomycota	Cryphonectria_parasitica
EFE	Ascomycota	Epichloe_festucae
ENE	Ascomycota	Erysiphe necator
FFL	Ascomycota	Fusarium floridanum
FOL	Ascomycota	Fusarium oligoseptatum
KPA	Ascomycota	Komagataella pastoris
MAN	Ascomycota	Metarhizium anisopliae
NCR	Ascomycota	Neurospora crassa
OCA	Ascomycota	Ophiocordyceps camponoti-floridani
PJI	Ascomycota	Pneumocystis jirovecii
POR	Ascomycota	Pyricularia oryzae
SCE	Ascomycota	Saccharomyces cerevisiae
THA	Ascomycota	Trichoderma harzianum
VNO	Ascomycota	Verticillium nonalfalfae
ASP	Basidiomycota	Athelia (Fibularhizoctonia) sp.
CNE	Basidiomycota	Cryptococcus neoformans
CQU	Basidiomycota	Cronartium quercuum f. sp. fusiforme
FPI	Basidiomycota	Fomitopsis_pinicola
LGO	Basidiomycota	Leucoagaricus gongylophorus
PGR	Basidiomycota	Puccinia graminis f. sp. tritici
SST	Basidiomycota	Sphaerobolus_stellatus
TMA	Basidiomycota	Tricholoma_matsutake
UMA	Basidiomycota	Ustilago maydis
AAM	Mucoromycota	Actinomortierella ambigua
NSP	Mucoromycota	Neoapophysomyces
RIR	Mucoromycota	Rhizophagus irregularis
RMI	Mucoromycota	Rhizopus microsporus var microsporus
URA	Mucoromycota	Umbelopsis ramanniana
BME	Zoopagomycota	Basidiobolus meristosporus
CRE	Zoopagomycota	Coemansia reversa
CTH	Zoopagomycota	Conidiobolus thromboides
EMU	Zoopagomycota	Entomophthora muscae
MCI	Zoopagomycota	Massospora cicadina
PCY	Zoopagomycota	Piptocephalis cylindrospora
AMA	Blastocladiomycota	Allomyces macrogynus
BDE	Chytridiomycota	Batrachochytrium dendrobatidis
PRU	Chytridiomycota	Pecoramyces ruminatium
SPU	Chytridiomycota	Spizellomyces punctatus
PSA	Cryptomycota	Paramicrosporidium saccamoebae
RAL	Cryptomycota	Rozella allomycis
ECU	Microsporidia	Encephalitozoon cuniculi
PEF	Oomycota	Peronospora effusa
PIN	Oomycota	Phytophthora infestans
DDI	Amoebozoa	Dictyostelium discoideum
FAL	Amoebozoa	Fonticula alba
PFA	Apicomplexa	Plasmodium falciparum
MAC	Archaea	Methanosarcina acetivorans
SCO	Bacteria	Streptomyces coelicolor
